# Tissue Engineering Applications for Novel Integrated and Mobile Perfusion System

**DOI:** 10.1101/2025.03.12.642925

**Authors:** Angie Zhu, Tilak Jain, Emmett Reid, Usmaan Siddiqi, Amatullah Mir, Olivia Dunne, Narutoshi Hibino

## Abstract

Perfusion offers unique benefits to tissue-engineered systems, enhancing oxygen and nutrient transport which improves tissue formation and growth. In this study, we present a novel and integrated portable perfusion system, termed the FluidON. Weighing <10 lbs, the system can maintain continuous flow in a standard incubation environment (37°C, 5% CO_2_), effectively functioning as a portable perfusion and culture chamber. To test the system’s perfusion parameters, we measured the volumetric flow rate across a range of pressures and found that the system could achieve flow as low as 0.40± 0.19uL/s, which is similar to *in vivo* interstitial flow. Computational fluid dynamics revealed uniform flow distribution, laminar flow, and gentle circulation, helping ensure even fluid and nutrient distribution. To study the biocompatibility of the system, bioengineered tissue patches were created and perfused. Viability was assessed through flow cytometry. The system does not adversely affect cell health as the viability of perfused samples was found to be 40.99±6.22% alive after 24 hours (n=4), while that of the static control was 38.56±4.22% alive (n=4). To determine the effects of perfusion on spheroid spatial arrangement, perfused tissue patches were analyzed with light microscopy. It was discovered that perfusion promoted spheroid aggregation and cohesion, causing the distance from one spheroid to its nearest neighbor to decrease after 24 hours of perfusion. Perfusion was also found to improve the strength of hydrogels as the average hole area, caused by hydrolytic enzymes that degrade the hydrogel matrix, was smaller in perfused conditions compared to the control. Complemented by its ability to provide mobile perfusion and incubation, this novel integrated portable perfusion system holds promise for promoting tissue maturation, elevating tissue bioengineering studies.
