## Supplementary material for "Tissue Engineering Applications for Novel Integrated and Mobile Perfusion System": Original Data for Figures

### Sheet: HOLE QUANTIFICATION
Perfused						Static
Total area (pixel)	Hole Size (pixel)	# Initial Spheroids	Ratio hole: area	Hole ratio per spheroid		Total area (pixel)	Hole Size (pixel)	# Initial Spheroids	Ratio hole: area	Hole ratio per spheroid
8690074	2616829	71	0.301129	0.00424125		6215697	3340325	77	0.537402	0.00697924
624269	187290	44	0.300015	0.00681852		550183	307962	82	0.559745	0.00682615
186877	71545	70	0.382845	0.00546922		6514016	1666929	35	0.255899	0.00731139
			avg	0.00550966					avg	0.00703893
			sd	0.00128911					sd	0.000248066

### Sheet: Flow (PSI v. Flow)
Pressue (PSI)	Tare (g)	Weight (g)	Difference (g)	Time	Conversion (s)	Flow (uL/s)	AVG	STD	Flow Velocity (µm/s)	STD	10uL/min
1	0.962	1.062	0.1	10	600	0.166667					0.166667	Min Target Average Flow Velocity (µm/s)	Min Flow Rate With Burrito (µL/s)	max AFV (µm/s)	Max Flow Rate with Burrito (µL/s)
1	0.964	1.314	0.35	10	600	0.583333						0.1	23.4	2	468
1	0.965	1.15	0.185	10	600	0.308333
1	0.978	1.294	0.316	10	600	0.526667	0.39625	0.193603	1.69338	0.827364
2	0.973	1.317	0.344	7	420	0.819048
2	0.979	1.221	0.242	5	300	0.806667
2	0.98	1.221	0.241	5	300	0.803333	0.809683	0.00827987	3.46018	0.0353841
3	0.97	1.303	0.333	5	300	1.11
3	0.974	1.296	0.322	5	300	1.07333
3	0.97	1.279	0.309	5	300	1.03	1.07111	0.0400463	4.5774	0.171138
4			0	3	180	0
4			0	3	180	0
4			0	3	180	0	0	0	0	0
						PSI	Average Flow Velocity (µm/s)	STD
						0	0	0
						1	1.69338	0.827364
						2	3.46018	0.0353841
						3	4.5774	0.171138

### Sheet: VIABILITY
	Static	Perfused
	35.55	40.32
	37.5	32.9
	44.78	47.81
	36.42	42.93
	38.5625	40.99
	4.22105	6.22289

### Sheet: Neighboor
		in mm
Static			perfused
0hr	24hr		0hr	24hr
1.019	1.881		0.345	1.264
0.587	0.959		1.116	0.452
1.23	1.029		0.471	0.992
0.428	0.777		0.618	1.324
0.394	0.75		0.514	0.301
0.707	0.829		0.468	0.288
0.442	1.23		0.524	0.34
0.486	0.978		0.395	1.432
0.399	1.064		0.545	0.374
0.302	0.819		0.55	0.872
0.285	0.321		0.606	0.9
0.403	1.002		0.379	0.385
0.415	0.983		0.391	0.353
0.816	0.337		0.599	0.321
0.518	0.409		0.8	0.286
0.473	0.606		0.68	0.42
0.473	0.401		0.485	0.16
0.486	0.281		0.748	0.224
0.383	0.338		0.4	0.226
0.343	0.482		0.582	0.385
0.399	0.883		0.423	0.344
0.414	0.771		0.564	0.461
0.485	0.404		0.572	0.655
0.403	0.434		1.337	0.6
0.478	0.269		0.634	0.194
0.371	0.335		0.987	0.289
0.363	0.222		0.434	0.579
0.456	0.482		0.436	0.671
0.433	0.839		0.684	0.728
0.584	0.953		0.723
0.514	0.227
0.363	0.843
0.518	0.538
0.997	0.959		0.600333	0.545517
0.645	1.191		0.223216	0.349726
0.669	0.638
0.503	0.313
0.408	0.324
0.541	0.747
0.541	1.005
0.769	1.934
0.478	0.444
0.618	0.188
0.53	0.313
0.414	0.444
0.665	0.582
0.705	0.17
0.513	1.315
0.857	1.738
0.786	1.075
0.592	1.346
0.57	0.883
0.718	0.506
0.816	1.57
0.550093	0.747426
0.190748	0.434557

### Sheet: Normalized Neighboor
							in mm
Static					perfused
0hr	24hr	Norm_0	Norm_24		0hr	24hr	Norm_0	Norm_24
1.019	1.881	1	3.41942		0.345	1.264	1	2.1055
0.587	0.959	1	1.74334		1.116	0.452	1	0.752915
1.23	1.029	1	1.87059		0.471	0.992	1	1.65242
0.428	0.777	1	1.41249		0.618	1.324	1	2.20544
0.394	0.75	1	1.36341		0.514	0.301	1	0.501388
0.707	0.829	1	1.50702		0.468	0.288	1	0.479733
0.442	1.23	1	2.23599		0.524	0.34	1	0.566352
0.486	0.978	1	1.77788		0.395	1.432	1	2.38534
0.399	1.064	1	1.93422		0.545	0.374	1	0.622987
0.302	0.819	1	1.48884		0.55	0.872	1	1.45253
0.285	0.321	1	0.583538		0.606	0.9	1	1.49917
0.403	1.002	1	1.82151		0.379	0.385	1	0.64131
0.415	0.983	1	1.78697		0.391	0.353	1	0.588007
0.816	0.337	1	0.612624		0.599	0.321	1	0.534703
0.518	0.409	1	0.743511		0.8	0.286	1	0.476402
0.473	0.606	1	1.10163		0.68	0.42	1	0.699611
0.473	0.401	1	0.728968		0.485	0.16	1	0.266519
0.486	0.281	1	0.510823		0.748	0.224	1	0.373126
0.383	0.338	1	0.614442		0.4	0.226	1	0.376458
0.343	0.482	1	0.876216		0.582	0.385	1	0.64131
0.399	0.883	1	1.60518		0.423	0.344	1	0.573015
0.414	0.771	1	1.40158		0.564	0.461	1	0.767907
0.485	0.404	1	0.734422		0.572	0.655	1	1.09106
0.403	0.434	1	0.788958		1.337	0.6	1	0.999445
0.478	0.269	1	0.489009		0.634	0.194	1	0.323154
0.371	0.335	1	0.608988		0.987	0.289	1	0.481399
0.363	0.222	1	0.403568		0.434	0.579	1	0.964464
0.456	0.482	1	0.876216		0.436	0.671	1	1.11771
0.433	0.839	1	1.5252		0.684	0.728	1	1.21266
0.584	0.953	1	1.73244		0.723
0.514	0.227	1	0.412658
0.363	0.843	1	1.53247
0.518	0.538	1	0.978017
0.997	0.959	1	1.74334		0.600333	0.545517		0.908691
0.645	1.191	1	2.16509		0.223216	0.349726		0.582554
0.669	0.638	1	1.1598
0.503	0.313	1	0.568995
0.408	0.324	1	0.588992
0.541	0.747	1	1.35795
0.541	1.005	1	1.82697
0.769	1.934	1	3.51577
0.478	0.444	1	0.807137
0.618	0.188	1	0.341761
0.53	0.313	1	0.568995
0.414	0.444	1	0.807137
0.665	0.582	1	1.058
0.705	0.17	1	0.309039
0.513	1.315	1	2.39051
0.857	1.738	1	3.15947
0.786	1.075	1	1.95422
0.592	1.346	1	2.44686
0.57	0.883	1	1.60518
0.718	0.506	1	0.919845
0.816	1.57	1	2.85406
0.550093	0.747426		1.35873
0.190748	0.434557		0.789971
